# Identification of 15 new bypassable essential genes of fission yeast

**DOI:** 10.1101/732438

**Authors:** Aoi Takeda, Shigeaki Saitoh, Hiroyuki Ohkura, Kenneth E. Sawin, Gohta Goshima

## Abstract

Every organism has a different set of genes essential for its viability. This indicates that an organism can become tolerant to the loss of an essential gene under certain circumstances during evolution, via the manifestation of ‘masked’ alternative mechanisms. In our quest to systematically uncover masked mechanisms in eukaryotic cells, we developed an extragenic suppressor screening method using haploid spores deleted of an essential gene in the fission yeast *Schizosaccharomyces pombe*. We screened for the ‘bypass’ suppressors of lethality of 92 randomly selected genes that are essential for viability in standard laboratory culture conditions. Remarkably, extragenic mutations bypassed the essentiality of as many as 20 genes (22%), 15 of which have not been previously reported. Half of the bypass-suppressible genes were involved in mitochondria function; we also identified multiple genes regulating RNA processing. 18 suppressible genes were conserved in the budding yeast *Saccharomyces cerevisiae*, but 13 of them were non-essential in that species. These trends are consistent with a recent independent bypass-of-essentiality (BOE) screening of 142 fission yeast genes conducted with more elaborate methodology (Li *et al*., 2019). Thus, our study reinforces the emerging view that BOE is not a rare event and that each organism may be endowed with secondary or backup mechanisms that can substitute for primary mechanisms in various biological processes. Furthermore, the robustness of our simple spore-based methodology paves the way for genome-scale BOE screening.
