## Supplementary material for "Identification of 15 new bypassable essential genes of fission yeast": Table S1

### Sheet: Sheet1
Table S1: PCR primers used in this study
Primer#-Gene-Site-Direction ("soto" indicates external region in the UTR)
640-top3-5UTR-Fw	AACCGTCCTGACTATGAAAGC
641-top3-5UTR-Rv	GTATTCTGGGCCTCCATGTCGCGCATTTCTTTTAAGAGATG
642-top3-3UTR-Fw	TGAATGCTGGTCGCTATACTGCCCGCAAACCTAGATAACC
643-top3-3UTR-Rv	TCTTTTAAACGCTTGCCAGC
644-top3-soto-Fw	GTTATACATTCGGCGCATC
645-top3-soto-Rv	ACCCAATTTTGATAACGAGG
666-mis12-5UTR-Fw	ATAGAACGCGGCCGCGACATTGTTGATGTATGTAAG
667-mis12-5UTR-Rv	TAAACGTGAGTCGACATTTTTTAATTAATTCCTTTACAT
668-mis12-3UTR-Fw	TGGTCGCTATACTGCCTTAATACTAATCAACTAGC
669-mis12-3UTR-Rv	CGAGCTCGTTTAAACTTGAGTCACGCGTCCATT
670-cut7-5UTR-Fw	ATAGAACGCGGCCGCGTCCTTTACGACGATTTGA
671-cut7-5UTR-Rv	TAAACGTGAGTCGACCATTCGGTTTTATGAGTAAGG
672-cut7-3UTR-Fw	TGGTCGCTATACTGCTTGGACACGAGATTCGTCTT
673-cut7-3UTR-Rv	CGAGCTCGTTTAAACGTTAAGGGACCTGTTCG
674-gtb1-5UTR-Fw	ATAGAACGCGGCCGCCTTTGCCAAATAATTATTTG
675-gtb1-5UTR-Rv	TAAACGTGAGTCGACCAGCTTGTAACGTAATG
676-gtb1-3UTR-Fw	TGGTCGCTATACTGCTTGTGAAGATCCCAATTATT
677-gtb1-3UTR-Rv	CGAGCTCGTTTAAACACGAATGGGAGGTAC
679-mis12-soto-Fw	ATTCTCCGTTCTACATACCGACC
680-mis12-soto-Rv	CAACGGTACCATTGTTCATTCAC
681-cut7-soto-Fw	GTTACATTAAGCTTAACTTCCAG
682-cut7-soto-Rv	GAATTTATGGATGACACTTCTCG
683-gtb1-soto-Fw	TGTGTGGTATTACCTTATTGAGC
684-gtb1-soto-Rv	GATTTGAACGATGCAATTAATCG
717-cut7-ORF1-Fw	TCACAACAATTTCTAGGAAAGC
718-cut7-ORF1-Rv	ACCAACATGGATGAAGGATCC
719-cut7-ORF2-Fw	CGATAACTCTGCATAGAAAGG
720-cut7-ORF2-Rv	GCTTATTGCGTATACTTTTAGC
721-cut7-ORF3-Fw	ATTGCTAGCTTATATGAGAAGC
722-cut7-ORF3-Rv	ATCAAGAAGGCTGTTTTTGG
759-cut2-5UTR-Fw	TGTTTACTATTTTAAATTGTGCAGGTCACAATTGAATGTCACCTGTGAAATAATAAACCAGCCTTGGACTATAGACAACGCGGATCCCCGGGTTAATTAA	For this gene, the conventional gene disruption was performed by synthesising primers that have 80 bp homology to UTR regions.
760-cut2-3UTR-Rv	TCAAAGCCATCGGAAGAATCATACTTACAATCGTAGAAGCGGAAGCCAGTACGCACAAAACCTGAAAATTCGGAATCTTTGAATTCGAGCTCGTTTAAAC	For this gene, the conventional gene disruption was performed by synthesising primers that have 80 bp homology to UTR regions.
803-cut2-soto-Fw	GAAGAACTGGTTTTCCATCTTGA
804-cut2-soto-Rv	ATTGAACCAGAAAAGCCAAAAA
895-pic1-5UTR-Fw	ATAGAACGCGGCCGCGACAAGTGTATGATATTTGGCAT
896-pic1-5UTR-Rv	TAAACGTGAGTCGACCCTGTTTGGTTACATATAAAGAATG
897-pic1-3UTR-Fw	TGGTCGCTATACTGCGGGTTTTTTATAGAGTTCTGGATT
898-pic1-3UTR-Rv	CGAGCTCGTTTAAACCATTTCACAAACTGAACGTTG
899-pim1-5UTR-Fw	ATAGAACGCGGCCGCTTGAGTTCGTATTCTCGCATACG
900-pim1-5UTR-Rv	TAAACGTGAGTCGACGAGTTTTAGCTGGAAGGGTTAG
901-pim1-3UTR-Fw	TGGTCGCTATACTGCCCACTGCTTAGTACTTAATTTCTC
902-pim1-3UTR-Rv	CGAGCTCGTTTAAACCGACATTGTAACCAGAAAGG
917-pic1-soto-Fw	ACCCATGTTTTAATACATTCTTG
918-pic1-soto-Rv	TTGTGTTTTCGAAACAGTTGG
919-pim1-soto-Fw	TTATGAAGAGATTAAAATCGCGT
920-pim1-soto-Rv	GACAGCTTTCAGCTACTTTCG
937-hsp78-5utr-fw	ATAGAACGCGGCCGCACAATTTGCTAAACGTTTTGAATC
938-hsp78-5utr-rv	TAAACGTGAGTCGACGGTTTGCGAAATCTTCTCATT
939-hsp78-3utr-fw	TGGTCGCTATACTGCGCCACAATCTACAAGTCATG
940-hsp78-3utr-rv	CGAGCTCGTTTAAACAAACTCGTCAATACTTCCTTATG
963-hsp78-soto-fw	GTAGCAGTATGTACCAGTAAGG
964-hsp78-soto-rv	GCTTAGCTAATGCAATAGAGTATG
973-top3-ORF1-Fw	TAATTTTGGAGGCAATGTTGG
974-top3-ORF1-Rv	ATCAAGTTCAATTCTAGCATCC
975-top3-ORF2-Fw	TTAGAATGCAAAACTGCTAAGG
976-top3-ORF2-Rv	GTCACTAGCAATCCCTTTTTAG
1058-bms1-5utr-fw	ATAGAACGCGGCCGCCAGTGCGGAATTTTTGCAG
1059-bms1-5utr-rv	TAAACGTGAGTCGACGACAACTATGGAACAAGCTAG
1060-bms1-3utr-fw	TGGTCGCTATACTGCGCGTATTCTTTCTGTTTTATTGAG
1061-bms1-3utr-rv	CGAGCTCGTTTAAACTCGACGATTCTATTTGTATCG
1085-spo14-5utr-fw	ATAGAACGCGGCCGCATCCGAAAATTTCTCATCTCC
1086-spo14-5utr-rv	TAAACGTGAGTCGACAAACACTTTAAGCTGGATACG
1087-spo14-3utr-fw	TGGTCGCTATACTGCAAAAGTAAAACCAGCTCACG
1088-spo14-3utr-rv	CGAGCTCGTTTAAACCTGAAAGATAGAGGATTGTGC
1097-bms1-soto-fw	GGGATTTAAAAAGCTATCTGATGG
1098-bms1-soto-rv	AATTCGCAACGATTTTTATGC
1111-spo14-soto-fw	TTCATGGACAATGTAGTCTCG
1112-spo14-soto-rv	CGAAAGAAGAGATTGCAATCG
1263-nup44-5utr-fw	ATAGAACGCGGCCGCGAGAGCGTATACCTTAGACAC
1264-nup44-5utr-rv	TAAACGTGAGTCGACCAATTCTTTTACAAGGGAAGCT
1265-nup44-3utr-fw	TGGTCGCTATACTGCAGCGGTAATTCCTACTTCAC
1266-nup44-3utr-rv	CGAGCTCGTTTAAACGTAAAGAGCAAATCAAGCAGTA
1267-nup44-soto-fw	GTCTGGTGCAACTAATGTAGT
1268-nup44-soto-rv	CAAGCTCTTTCTCGAATAACC
1339-tam41-5utr-fw	ATAGAACGCGGCCGCCTAAAGAGACGTGAAGAGAAC
1340-tam41-5utr-rv	TAAACGTGAGTCGACGCAATTGCTTTTTTAGTTGTG
1341-tam41-3utr-fw	TGGTCGCTATACTGCTCGCTAGCTTACTAATGAATGC
1342-tam41-3utr-rv	CGAGCTCGTTTAAACCTGTTGTACCGATAGAAGAAC
1375-tam41-soto-fw	CGTCATCTTCCAACTAATGTC
1376-tam41-soto-rv	TTGTTCCCATTGAATCCCATC
1387-apc10-5utr-fw	ATAGAACGCGGCCGCGTTGGCTGCTAATAATTCTTCT
1388-apc10-5utr-rv	TAAACGTGAGTCGACCTAAATGTAAACAATGCGGAC
1389-apc10-3utr-fw	TGGTCGCTATACTGCAATGCAAAAGTCATGTCTCTG
1390-apc10-3utr-rv	CGAGCTCGTTTAAACAAGGTTCATTGTTTGGTTGAG
1423-sad1-5utr-fw	ATAGAACGCGGCCGCGGCTGCTTTATTACTTGAATCC
1424-sad1-5utr-rv	TAAACGTGAGTCGACCCAACCGGTGTATTAGTAAAC
1425-sad1-3utr-fw	TGGTCGCTATACTGCAAATAATCTAGCCTGGAATGG
1425-sad1-3utr-rv	CGAGCTCGTTTAAACAAACATCGCTATAGTAGTCATC
1453-apc10-soto-fw	ATCTATCTATAGCTTGGACCAC
1454-apc10-soto-rv	GTGTGGTAGGAAAATCAGAAG
1481-nup44-ORF1-fw	AGTTATAAGTTGCTAACGACTG
1482-nup44-ORF1-rv	CAATCAGGATGGTTGAGATTC
1483-nup44-ORF2-fw	GATTCAACAAGTGAACACGTAC
1484-nup44-ORF2-rv	AGTTAATTGCTTGTTCAACGTC
1485-nup44-d-3UTR-fw	AGAAACGACCAACATGAAAATC
1486-nup44-d-3utr-rv	TGTCGGCGTATGTAATTATCTC
1570-cut3-5utr-fw	ATAGAACGCGGCCGCAAAGGCTTGTCAAGTTTAAAG
1571-cut3-5utr-rv	TAAACGTGAGTCGACAAATTCTAAAAGAGTGGGTGG
1572-cut3-3utr-fw	TGGTCGCTATACTGCGTTTCATAATTCACAGTGTGC
1573-cut3-3utr-rv	CGAGCTCGTTTAAACTAAGTGTTACTCAGATGCTCC
1610-prp2-5utr-fw	ATAGAACGCGGCCGCGCTTTTACAACAATGGAAAGC
1611-prp2-5utr-rv	TAAACGTGAGTCGACTTCAAAAAAGAAGGGAGGGAA
1612-prp2-3utr-fw	TGGTCGCTATACTGCCAATTGTAATGAGCGATTGTG
1613-prp2-3utr-rv	CGAGCTCGTTTAAACTCTCTACGATTTGCTTGGTTA
1614-cut3-soto-fw	AGAAGGAAGAGTTTAGCTAAG
1615-cut3-soto-rv	CGATCGAAATCGAAGAGGAAA
1634-prp2-soto-fw	CCAGATTTATCTGGAGTGTTT
1635-prp2-soto-rv	CTCATGAGCTTCATTTAAAGT
1670-slm5-5utr-fw	ATAGAACGCGGCCGCGAGGAAACTCAGTTATTGCAA
1671-slm5-5utr-rv	TAAACGTGAGTCGACCATACGGAATTAGCAAACAAT
1672-slm5-3utr-fw	TGGTCGCTATACTGCTCTTACCTTTGGCGTAAAGAT
1673-slm5-3utr-rv	CGAGCTCGTTTAAACCACAACTTAGTGAGTACACCT
1700-slm5-soto-fw	GTGGAGCAAAGAAGAAGATGA
1701-slm5-soto-rv	CTCCAAAACTTGTATTACCTG
1736-mug89-5utr-fw	ATAGAACGCGGCCGCTGCAATTTACTAGACTCCACG
1737-mug89-5utr-rv	TAAACGTGAGTCGACCTTCCGGCATAATTCTCAAAG
1738-mug89-3utr-fw	TGGTCGCTATACTGCCGATTGCCGACTATTTACAAC
1739-mug89-3utr-rv	CGAGCTCGTTTAAACTTAAACGGTTTGAACGACAAG
1740-mrpl8-5utr-fw	ATAGAACGCGGCCGCGTCTGTTTTCATTATTCCCCT
1741-mrpl8-5utr-rv	TAAACGTGAGTCGACTGGTCATTTTTATGGTCTTTCT
1742-mrpl8-3utr-fw	TGGTCGCTATACTGCCGATTGGTACGTTACAAAATG
1743-mrpl8-3utr-rv	CGAGCTCGTTTAAACAGGGATTTCCCATGTTAATCT
1760-mug89-soto-fw	GAGGTTTTCAATCAGGTAGTT
1761-mug89-soto-rv	CAACACTTCAATACACAAGTG
1762-mrpl8-soto-fw	GGTTTGGCATCGTAAATACTT
1763-mrpl8-soto-rv	AAGCCTAAGCCTTGGTAATAT
1778-rpn7-5utr-fw	ATAGAACGCGGCCGCGAGATACTTATCAACCGCTCA
1779-rpn7-5utr-rv	TAAACGTGAGTCGACGGAGAACACATATCAACAGCT
1780-rpn7-3utr-fw	TGGTCGCTATACTGCTAATTTAACTCAGTGCCTACG
1781-rpn7-3utr-rv	CGAGCTCGTTTAAACTGAGTTTTTTCCCTCAAAGTT
1786-rpn7-soto-fw	ATTCTTGGAGACTCACAGTTA
1787-rpn7-soto-rv	ACTTTTCATAAAGGTAGCCGT
1826-mrp21-5utr-fw	ATAGAACGCGGCCGCATCATCCAATTCTTTCGGTAT
1827-mrp21-5utr-rv	TAAACGTGAGTCGACTATTTTGCGTTTTCTTGGCAA
1828-mrp21-3utr-fw	TGGTCGCTATACTGCATTGAGTGATTCTTCGAACAT
1829-mrp21-3utr-rv	CGAGCTCGTTTAAACCAGAAATGTAAAATGGATGGT
1842-mrp21-soto-fw	TCAAACTCTGCAAATCCAAAC
1843-mrp21-soto-rv	GTATGCAGTGCACAATAATGG
1872-pac1-5utr-fw	ATAGAACGCGGCCGCTTCATATTGACGGTTTGGTAG
1873-pac1-5utr-rv	TAAACGTGAGTCGACTAAACCGTCCCATAGGAAAAT
1874-pac1-3utr-fw	TGGTCGCTATACTGCACGATGAATTAATTCGTCACG
1875-pac1-3utr-rv	CGAGCTCGTTTAAACCACGTTGCTGCTTTAAAATAA
1886-pac1-soto-fw	CCAACATAAACAAACTCCCAC
1887-pac1-soto-rv	GAAATCTTCCCTAGACAGTGT
1932-cog2-5utr-fw	ATAGAACGCGGCCGCTCGTAACATTCGTTAAGATCC
1933-cog2-5utr-rv	TAAACGTGAGTCGACGAAAATGCACGATCGTTAATG
1934-cog2-3utr-fw	TGGTCGCTATACTGCAGTGTTTAACAGTTTCTGCTT
1935-cog2-3utr-rv	CGAGCTCGTTTAAACTGAATTGGTTGCCGACTTTAG
1942-cog2-soto-fw	GTTTGATTTTTTTCAGGCTTG
1943-cog2-soto-rv	AATATTCTGAAGCGATTCGGA
1962-idi1-5UTR-Fw	ATAGAACGCGGCCGCACGATTTTTTCACAAAGTTCG
1963-idi1-5UTR-Rv	TAAACGTGAGTCGACATTGCTTGTCTATAACCAACC
1964-idi1-3UTR-Fw	TGGTCGCTATACTGCTTGTTGCTCAAAGCATACATT
1965-idi1-3UTR-Rv	CGAGCTCGTTTAAACTTGCATGCAGAATATAGCTCC
1966-idi1-soto-Fw	GAATGGTGAGAGATACCTGTT
1967-idi1-soto-Rv	AACCAGGTAGTTCCTATTACC
1968-erg1-5utr-fw	CTATTGTTAAATGCGTTGCGA
1969-erg1-5utr-rv	TAAACGTGAGTCGACTGAGTTGCCATTGTGGATAAT
1970-erg1-3utr-fw	TGGTCGCTATACTGCTCCTAAGTTTGCAGAATCAGT
1971-erg1-3utr-rv	GCAACCTATATTAGAGGATCG
1972-tor2-5utr-fw	ATTTTCATCAATGAGGTCCCA
1973-tor2-5utr-rv	TAAACGTGAGTCGACACCCAGGAAATTCTTTCATTAT
1974-tor2-3utr-fw	TGGTCGCTATACTGCTAGTTTCTGGTAGGTGACAGT
1975-tor2-3utr-rv	TGCCTTGAATCACCTCATCTA
1984-erg1-soto-fw	TGTATTTCCTATTCACTGACTC
1985-erg1-soto-rv	ATCAGAAAAAGTTGGACAACG
1986-tor2-soto-fw	CGAAAACTGAAAACAGAGAGT
1987-tor2-soto-rv	GATAGCGCTTCAGATCCTTTA
1992-erg9-5utr-fw	CTACAGGTCTTCCATCTAACT
1993-erg9-5utr-rv	TAAACGTGAGTCGACTGCGGTTAGCTAAACTCATTA
1994-erg9-3utr-fw	TGGTCGCTATACTGCGCTTAATTTGTTTTAGTCCGT
1995-erg9-3utr-rv	GAGTAAAGCTGATGGTTCTGA
1996-tsc13-5utr-fw	TGAGTTTTCAATTCTGTAACGT
1997-tsc13-5utr-rv	TAAACGTGAGTCGACGAAAACCTACCTTTAACAAGC
1998-tsc13-3utr-fw	TGGTCGCTATACTGCAGAACCAATCGATTTTCACTC
1999-tsc13-3utr-rv	AATTGTACGTAAGACCCATCA
2004-erg9-soto-fw	CACTAATTATGCTGCTGACTT
2005-erg9-soto-rv	GTGAAGAAGAAGCTCAACAAG
2006-tsc13-soto-fw	AGTGTTGTTTTTGTCAGTATC
2007-tsc13-soto-rv	TCAGTTTGCTCATCATCCAAC
2014-orc5-5utr-fw	AATAAAGCAAAAGCTTCAACA
2015-orc5-5utr-rv	TAAACGTGAGTCGACTACAAATGCATTTCATGGCAA
2016-orc5-3utr-fw	TGGTCGCTATACTGCGTTATTTGGCGGGATAGCTTA
2017-orc5-3utr-rv	TTGATGATTTGAAACACCCTT
2028-orc5-soto-fw	CTCGGTGTTTTTCTCTCTCTT
2029-orc5-soto-rv	TATATGCTCACATGAAAGGCA
2046-cct8-5utr-fw	GAAAAAAGGGAACGGGAAATA
2047-cct8-5utr-rv	TAAACGTGAGTCGACGTTTACGAAAGCCTTTATGTC
2048-cct8-3utr-fw	TGGTCGCTATACTGCGGATTGGATTAAAACGATGAAT
2049-cct8-3utr-rv	AGATATATTGCTTACCCAACC
2056-cct8-soto-fw	GATGAGACACAACAGCTACTT
2057-cct8-soto-rv	CCTTCATTCCAAATGTTTGAT
2089-rpb4-5utr-fw	TCTATAATATCCCGCAGACAGA
2090-rpb4-5utr-rv	TAAACGTGAGTCGACTTATGAATAGATGCTCGCAAAC
2091-rpb4-3utr-fw	TGGTCGCTATACTGCATGCAATAAATAGATCTCAGGC
2092-rpb4-3utr-rv	TAAAGAATAGAGTCCGTCCTACC
2093-rpb4-soto-fw	TTCGTGTTTTTATGCGTTCTT
2094-rpb4-soto-rv	TGTGGGATCAAGAAAAGTACC
2113-cdc27-5utr-fw	AGAATAAGCAATACCTACGGT
2114-cdc27-5utr-rv	TAAACGTGAGTCGACCTCCATTCCTCCATTTTTTTAG
2115-cdc27-3utr-fw	TGGTCGCTATACTGCCCTTTTTTGGAAAGAAATAAGTT
2116-cdc27-3utr-rv	CATCGGTTAATTCTTCCGATT
2117-cdc27-soto-fw	TCCCCAAAGGTTTACTAAACTT
2118-cdc27-soto-rv	CGCTACTTTCCGAAGTACTAATA
2143-gcv3-5utr-fw	GACTGTTCATAGGTTAAAGGC
2144-gcv3-5utr-rv	TAAACGTGAGTCGACGCTAACATGTTAGGACTTGCA
2145-gcv3-3utr-fw	TGGTCGCTATACTGCCGTCCCATTAAATATGGTTATG
2146-gcv3-3utr-rv	GTCGCAGTTCATAATAGTACT
2147-gcv3-soto-fw	GAGTTTTACAGTCTAGCAATTAT
2148-gcv3-soto-rv	ACTACTGGATTCTATAACACTAC
2197-pop8-5utr-fw	TACCAGGAATGGAAAAAGAAGC
2198-pop8-5utr-rv	TAAACGTGAGTCGACGTACCATGGCCTCTTTTTAAC
2199-pop8-3utr-fw	TGGTCGCTATACTGCGCGGTTCCTTTTTCATAAGTAA
2200-pop8-3utr-rv	CTTCGTTAGCTGGATATGGAAT
2201-pop8-soto-fw	CTCTACTCCTGTGGAATTAATT
2202-pop8-soto-rv	GGGTTTGTAGGCATAAGATGA
2257-spc24-5utr-fw	TTGTATACCAACTGCTTCGAA
2258-spc24-5utr-rv	TAAACGTGAGTCGACAATTTCTTTGAAAACTTTCAACG
2259-spc24-3utr-fw	TGGTCGCTATACTGCAGGACAAAAAATAGATGGCAC
2260-spc24-3utr-rv	TTATCAAAGCAAAATACGCAG
2261-spc24-soto-fw	TTACTGAAAAGTTGGCAACTC
2262-spc24-soto-rv	CCTTAGAAATCTTCATACCTGC
2281-mrps17-5utr-fw	TGTGTATAAACTCGAGCTTTTG
2282-mrps17-5utr-rv	TAAACGTGAGTCGACAGCTTCATTCTTCAGAGTAATT
2283-mrps17-3utr-fw	TGGTCGCTATACTGCCGGAGATTTCGAAAGAGTAAATA
2284-mrps17-3utr-rv	TTAAATGAAGAGCAAGCTCTTTA
2285-mrps17-soto-fw	AGACTGTTAATAGACGTATCACT
2286-mrps17-soto-rv	ATATTTCAGAAGCTGTTGTTCA
2353-smf1-5utr-fw	CAAAACAAAACAAATGTCACAAG
2354-smf1-5utr-rv	TAAACGTGAGTCGACCTGGAACAAAAGACATTTTCTTA
2355-smf1-3utr-fw	TGGTCGCTATACTGCCTGTTTAATAATGACAAGTCGAT
2356-smf1-3utr-rv	CATTTACTGGCTTATTTTGATTC
2357-smf1-soto-fw	CGCATTTACTCTACACAATTATG
2358-smf1-soto-rv	AACCATGCGTACTATTAACTCA
2371-pir2-5utr-fw	ACACTAGTTATATACGAGCCC
2372-pir2-5utr-rv	TAAACGTGAGTCGACCCTCACTCATATTTTGACACTG
2373-pir2-3utr-fw	TGGTCGCTATACTGCGGAGGTTCCAGAATTAGATTACT
2374-pir2-3utr-rv	TGTTACTACACGTAACCATGA
2375-pir2-soto-fw	TTGATTGGATTCCAAAGTACTG
2376-pir2-soto-rv	TAGCGCTATCACTCTGTTTTC
2383-psf2-5utr-fw	AATACCTTGCACATTCTCAAC
2384-psf2-5utr-rv	TAAACGTGAGTCGACTGAAATTTCAAGTTCCCTTGG
2385-psf2-3utr-fw	TGGTCGCTATACTGCAGAAGAATGAGTTACTCATCAAA
2386-psf2-3utr-rv	TAGCAAACATCTGTTTTGTTTT
2387-psf2-soto-fw	TTAAAATCGAGCTTGGCACTA
2388-psf2-soto-rv	TACAACAACTCTTATTCCCACC
2395-mot1-5utr-fw	GTTTAAAGCGGGAATTAATTCAT
2396-mot1-5utr-rv	TAAACGTGAGTCGACCGTGTTGTCATATGTGAAATT
2397-mot1-3utr-fw	TGGTCGCTATACTGCCTTCTTGAACAGGAGTTAGTAT
2398-mot1-3utr-rv	CTTTTTCCAGAAACCTTGAAC
2399-mot1-soto-fw	AAAACCATCACTATCCTTCAAA
2400-mot1-soto-rv	TATAGCAGTAAGTGCTATTGCT
2401-rrn11-5utr-fw	GACTTGTTAATGAATGAAGGTGA
2402-rrn11-5utr-rv	TAAACGTGAGTCGACAGGAGAGAACATGATTATAACAG
2403-rrn11-3utr-fw	TGGTCGCTATACTGCCGTCGAATTGTAGATTTAACAT
2404-rrn11-3utr-rv	AACAACTAACCTATAATTTGGCA
2405-rrn11-soto-fw	GACGAACTACAATCTTCCTTAC
2406-rrn11-soto-rv	TAAACTTACTCACCAAACCCT
2407-mrs1-5utr-fw	GGAATCTTAGCTTGCTCAAAT
2408-mrs1-5utr-rv	TAAACGTGAGTCGACGCCATTTTCGTTTCAAACTTA
2409-mrs1-3utr-fw	TGGTCGCTATACTGCGAATGTAAATCATGCTAAGGTG
2410-mrs1-3utr-rv	CGAGTGAAAAATTAAATACCCC
2411-mrs1-soto-fw	CCAGTTTGCATCGGTATTATT
2412-mrs1-soto-rv	ATCAAAATTCCAGTTATACCCG
2431-SPBC2G5.05-5utr-fw	TTCATCCCATCCATCTATTTAGC
2432-SPBC2G5.05-5utr-rv	TAAACGTGAGTCGACATGAGGAAGAAGTCATATTGAAG
2433-SPBC2G5.05-3utr-fw	TGGTCGCTATACTGCCCGTGCTTTCTAATTTAGTAG
2434-SPBC2G5.05-3utr-rv	AATTCTTGTACAAACAAGAACCT
2435-SPBC2G5.05-soto-fw	GTGAGTTGATATACCATTGAAAT
2436-SPBC2G5.05-soto-rv	GAATTTAACTGCATCATACAATG
2443-orc1-5utr-fw	TCCTGCCTTAGAATCAAGTCA
2444-orc1-5utr-rv	TAAACGTGAGTCGACGCATATTAAGAGAAGTTCAACAC
2445-orc1-3utr-fw	TGGTCGCTATACTGCCTGGGATAGCATAAAAGCTATAC
2446-orc1-3utr-rv	CTTCACGTTTTCGTAAACTCA
2447-orc1-soto-fw	CTAAAAGCCATTCTCAAACTG
2448-orc1-soto-rv	CAGTTAACAAAGAAACAGATACC
2479-psm1-5utr-fw	CTGATCGAATAAAGAGGATAAAG
2480-psm1-5utr-rv	TAAACGTGAGTCGACAAAACTTGGTAAAAGGAATGTAC
2481-psm1-3utr-fw	TGGTCGCTATACTGCGGAAGGTTATGTGGAGTAAAT
2482-psm1-3utr-rv	CTAAGACTACGGTGAATCAATC
2483-psm1-soto-fw	TTTCCCTTATTACTAGTAGAGGC
2484-psm1-soto-rv	TATGCTGGTGTACTTCTTTTCT
2485-kin17-5utr-fw	GGATTCACTCTTCACATTCTG
2486-kin17-5utr-rv	TAAACGTGAGTCGACACCCATTGTCACAATTAAATT
2487-kin17-3utr-fw	TGGTCGCTATACTGCGACGCAATATAAAGCTCTAAC
2488-kin17-3utr-rv	TTTTGCATTCCTAGCAAAGAC
2489-kin17-soto-fw	TTTGCCTACTGATATAAACCATT
2490-kin17-soto-rv	TGCCTAAAGAGAAACGTTAAT
2497-slu7-5utr-fw	TGTCGTGCACAATAAATCTTC
2498-slu7-5utr-rv	TAAACGTGAGTCGACAGATTCAAGTAAAGGTTTAACAC
2499-slu7-3utr-fw	TGGTCGCTATACTGCGAAGGGGACTTATGATTTTATTT
2500-slu7-3utr-rv	AGTTTTATCGGTAGGAATACG
2501-slu7-soto-fw	GTTTAAAACTTACCTCAGCAG
2502-slu7-soto-rv	TAAAGCTTTTGAAATAACATCGG
2545-sed5-5utr-fw	GGCCTAGACAGATTTTCTATGT
2546-sed5-5utr-rv	TAAACGTGAGTCGACTTAGTCTTAAGGTCCTCAAGTTG
2547-sed5-3utr-fw	TGGTCGCTATACTGCGCAAAAAAACATGCAATCCTC
2548-sed5-3utr-rv	CGATACAAATTTCCTTGCAATC
2549-sed5-soto-fw	CTTTGATTTCGACTTCGATTT
2550-sed5-soto-rv	TCCAACTATTGAATCATGTTGGA
2557-shq1-5utr-fw	GATCCCAGTAATTCAGCAAAGA
2558-shq1-5utr-rv	TAAACGTGAGTCGACGGTTTTGAATGCATTGCAATTA
2559-shq1-3utr-fw	TGGTCGCTATACTGCCCACAAATAAGGAAAAGGAATGA
2560-shq1-3utr-rv	GAAAAATTTGTTGCCTCGAGT
2561-shq1-soto-fw	AAAGTGGATATGAATACAGTTCA
2562-shq1-soto-rv	AATTCGGACACAAAACATGAA
2563-ucp3-5utr-fw	CAAGCCCTATTATCTAAACAATG
2564-ucp3-5utr-rv	TAAACGTGAGTCGACACAAAGATTTGTAAATCCGGT
2565-ucp3-3utr-fw	TGGTCGCTATACTGCCATGATACAAATTTTCTACGTCT
2566-ucp3-3utr-rv	AATTATCTATTGCCCCTATGAG
2567-ucp3-soto-fw	ATCCTATGGAGTTACTAACTCTT
2568-ucp3-soto-rv	TTTTGCGTAGGTTGTTTGAAA
2569-lip5-5utr-fw	ACAAGATGCACTAGCTAAAAG
2570-lip5-5utr-rv	TAAACGTGAGTCGACGTGTAGAGGAAGTAAGGACTAT
2571-lip5-3utr-fw	TGGTCGCTATACTGCGCTTATCTAGGTACACTCGAT
2572-lip5-3utr-rv	TCTCACAATGTAATCGTTTCC
2573-lip5-soto-fw	GTAACAATTCATTCCACAACC
2574-lip5-soto-rv	TCTCCGCAAGCAAAGAATAAA
2575-rad60-5utr-fw	CATAAATCTAGCATAGTGTAACG
2576-rad60-5utr-rv	TAAACGTGAGTCGACTTAACGAGAATTTGTAGCGAC
2577-rad60-3utr-fw	TGGTCGCTATACTGCGGATTAAAAGGATATTTGGCTC
2578-rad60-3utr-rv	ATGGGTTTTTGATGGTTGGAA
2579-rad60-soto-fw	CTTAGTGTGGTGATCCTTACC
2580-rad60-soto-rv	GGAGTCGAAATCTCGTTTATTT
2581-tim50-5utr-fw	CTGGCCGCAATATATTTTTTAC
2582-tim50-5utr-rv	TAAACGTGAGTCGACGTTGTTGTCTTTTTTATCTTTGT
2583-tim50-3utr-fw	TGGTCGCTATACTGCTCCTTCCTGAAGAACATTCAA
2584-tim50-3utr-rv	AGCATAGGTAACAAAGGATAAT
2585-tim50-soto-fw	AAGATGTCAATTTTTCAAACTGT
2586-tim50-soto-rv	AGTGGTTGGTTCTTAGTAGTT
2587-pgs1-5utr-fw	GAAAGAAAAAGAAACGAAAGC
2588-pgs1-5utr-rv	TAAACGTGAGTCGACCCATTAGGCTGTTTAAATTGG
2589-pgs1-3utr-fw	TGGTCGCTATACTGCATCAAGAATTAGATTTTTCGGC
2590-pgs1-3utr-rv	ATTTGTTGATCTCTTTGACAAC
2591-pgs1-soto-fw	CAGTCAAGGCTCGAAATATTT
2592-pgs1-soto-rv	CAATTTAGTTTCGTAGGCTTC
2605-tbf1-5utr-fw	ATTCGTGGTATACGATTGTTT
2606-tbf1-5utr-rv	TAAACGTGAGTCGACTCGTTTTGACATTTTCTTGGA
2607-tbf1-3utr-fw	TGGTCGCTATACTGCTCGGCGAGATTAAGTAGTATC
2608-tbf1-3utr-rv	TTCAGTGTGAACTCTAATGGT
2609-tbf1-soto-fw	ATGAAATATGCAACTTTTTCGA
2610-tbf1-soto-rv	CGTCCGTTTCTTTACTCTTAA
2617-cdc14-5utr-fw	TTCAAGATACGATTATGTCCAAC
2618-cdc14-5utr-rv	TAAACGTGAGTCGACCTTCCATACCGGATCATTATTTA
2619-cdc14-3utr-fw	TGGTCGCTATACTGCTTCGACTAGTTAGATGCAATG
2620-cdc14-3utr-rv	TGTTCTTTGGAGACCAAGATAA
2621-cdc14-soto-fw	AAAGTTTGAAAGTCTTAATCGC
2622-cdc14-soto-rv	TTAAGCGATTAATGGTTCGCT
2623_SPBC24C6.03_5utr-fw	AGGATTACCGACAGTTGAAAA
2624_SPBC24C6.03_5utr_rv	TAAACGTGAGTCGACGTTGTAGCATTTTTTAAACATGG
2625_SPBC24C6.03_3utr_fw	TGGTCGCTATACTGCGGGAAACTTTCTTTAAATTTGTC
2626_SPBC24C6.03_3utr_rv	ATTCTTATAAACAGGTAGTGTCG
2627_SPBC24C6.03_soto_fw	AAATAGTATCAAAAGCTGGAGC
2628_SPBC24C6.03_soto_rv	CCTTTCTAATCGCCTGTATTG
2635_ned8_5utr_fw	TAAGGGTATCAGCTTCGTCTA
2636_ned8_5utr_rv	TAAACGTGAGTCGACGCATGCTAACTTTTATAAACGC
2637_ned8_3utr_fw	TGGTCGCTATACTGCAAGTTGCTAGTTGTTGCATAC
2638_ned8_3utr_rv	AGAATCAATACATTGAAATGGC
2639_ned8_soto_fw	AAAAATGATGACACAGTGTCA
2640_ned8_soto_rv	GTAATTTGGCTTTATGCAGAC
2641_cct1_5utr_fw	CAAGTATTTTAGCAATACGTGT
2642_cct1_5utr_rv	TAAACGTGAGTCGACGAAACATTTCAGCTAGATTCG
2643_cct1_3utr_fw	TGGTCGCTATACTGCGCACTAAAGCAATTACTTAAGC
2644_cct1_3utr_rv	TATCCTATTCATATGCCAAGGG
2645_cct1_soto_fw	ATTTCGGTATTTCTAGTTCGT
2647_cct1_soto_rv	GTGTACTAATTTACCAAATGCTG
2851-cwf7-5utr-fw	GTTAGACGTCGTGCTAATACA
2852-cwf7-5utr-rv	TAAACGTGAGTCGACGCACTTTGGAGATACCACATA
2853-cwf7-3utr-fw	TGGTCGCTATACTGCGATTGAACGTAAATATTATCCCT
2854-cwf7-3utr-rv	TGAAAGCTTGGGTTCTAACTC
2855-cwf7-soto-fw	ATAACTAAGATTCCTGACTCCT
2856-cwf7-soto-rv	GAAAACTTTGCCTTGAAGCATA
2971-SPBC2F12.10-5utr-fw	GCTCTACGTCAATTTGGTAGA
2972-SPBC2F12.10-5utr-rv	TAAACGTGAGTCGACAAGCTAAGTAATTAACGGTATGG
2973-SPBC2F12.10-3utr-fw	TGGTCGCTATACTGCAGAGCCCCTAAAATATTGTTT
2974-SPBC2F12.10-3utr-rv	GCTTGAATCAAGTTCCCTTTA
2975-SPBC2F12.10-soto-fw	GCAAATCGAAAGATGTTGAAC
2976-SPBC2F12.10-soto-rv	ACTTAATTTGCTCAAAATGCAA
2983-ceg1-5utr-fw	GGATAGAATCTTGCAATAGGAG
2984-ceg1-5utr-rv	TAAACGTGAGTCGACTACACTCGTTTCTTTGCTAAG
2985-ceg1-3utr-fw	TGGTCGCTATACTGCTTCCTATACCAAAAGAACGCAA
2986-ceg1-3utr-rv	GGAAAATTCCACCACTCTTTC
2987-ceg1-soto-fw	CCTTTCAGAAACATTGAGCAA
2988-ceg1-soto-rv	GTGATAAGGATTACGGAAAGCA
2989-mrpl7-5utr-fw	ATCCAAATAGTTTGTAGAGCC
2990-mrpl7-5utr-rv	TAAACGTGAGTCGACAGTATAATGACAAAGAGAAACCA
2991-mrpl7-3utr-fw	TGGTCGCTATACTGCACTATACCTAATCTTTTCTCCTC
2992-mrpl7-3utr-rv	AACTATGCATACGGAGAAAAC
2993-mrpl7-soto-fw	TGGATTAGTATTGTTATTGCATG
2994-mrpl7-soto-rv	TGAACTAAATAGTACCTCTACGA
2995_mas2_5utr_fw	GCTAACTAAAATGAAGAGCAG
2996_mas2_5utr_rv	TAAACGTGAGTCGACCTGTGTACGGTTAATTACTGGA
2997_mas2_3utr_fw	TGGTCGCTATACTGCCTATTCTTTTTGGGGGCTTTA
2998_mas2_3utr_rv	ATCAGCTACAGACATATTGAAAT
2999_mas2_soto_fw	CCAGCAAATTACCAACAAATAT
3000_mas2_soto_rv	GAAGAATCGAAATTTGTGATTAC
3001-trs20-5utr-fw	TATTCAAAGAAAGGTGCTTCTGT
3002-trs20-5utr-rv	TAAACGTGAGTCGACAAATGTAATTGTGTAACGTGAAT
3003-trs20-3utr-fw	TGGTCGCTATACTGCGATTTCTTCCTCACGTTCTTTC
3004-trs20-3utr-rv	TAAAGTGAAATTTTGCAAGCGT
3005-trs20-soto-fw	CGTTTGCTGAAGTTATTTGGA
3006-trs20-soto-rv	AGAAACGCTAGATTCATCTTC
3013_sim4_5utr_fw	AAATAGAGCTACTGCTGAACT
3014_sim4_5utr_rv	TAAACGTGAGTCGACATTCATAATCTTAGCTTGACGG
3015_sim4_3utr_fw	TGGTCGCTATACTGCATTTAGAGGAAAATAAGCTTGC
3016_sim4_3utr_rv	GTAATAGGCGTAAACATCATCAA
3017_sim4_soto_fw	GCGTATCACTATATGTCACAT
3018_sim4_soto_rv	AACCAGCAACAGAAATTCAAT
3025_lcb1_5utr_fw	CCAGGATCTCCTTATATAGAGG
3026_lcb1_5utr_rv	TAAACGTGAGTCGACGTAACTCATCCCAGAAATGTTTC
3027_lcb1_3utr_fw	TGGTCGCTATACTGCAGTTTAAATGAATTGCTTAGCT
3028_lcb1_3utr_rv	TCCTGTTACTGGTAAAGTAATTG
3029_lcb1_soto_fw	TCATTGAGGTAAGGTTGCTTA
3030_lcb1_soto_rv	TGGTTCATGATGGTCCTTTTC
3031_rrs1_5utr_fw	TCGATTTCTCTACTGACGAAG
3032_rrs1_5utr_rv	TAAACGTGAGTCGACAAAAAGACTGCAAAATTGATTTG
3033_rrs1_3utr_fw	TGGTCGCTATACTGCCCATTAATTGGTCCTGCTTAAA
3034_rrs1_3utr_rv	AATTCACAGCTATATTTGCATC
3035_rrs1_soto_fw	CATCTTACCTTCAGACTTGCT
3036_rrs1_soto_rv	TGTTTACCACTCAAAAGGATATG
3043_utp18_5utr_fw	ATAATACCTGTGTTGCAAAACC
3044_utp18_5utr_rv	TAAACGTGAGTCGACTGAAGCCATCCGAATAAAAATG
3045_utp18_3utr_fw	TGGTCGCTATACTGCTGATTTGAAGTTTGTGCCAGA
3046_utp18_3utr_rv	GTATGGTCCTGTACGACAAAT
3047_utp18_soto_fw	CTACCTATAAGTGTTCGACGAA
3048_utp18_soto_rv	CGTAAAAATAACAAATGCCTCC
3055-tif35-5utr-fw	TATTTACCTCGACATTCTCCTT
3056-tif35-5utr-rv	TAAACGTGAGTCGACCCAGAAAATTTGTTGTAGTGT
3057-tif35-3utr-fw	TGGTCGCTATACTGCTGAAATTGGATAAAGGTCTACGT
3058-tif35-3utr-rv	TTAATGGATTTTGCGAATCCT
3059-tif35-soto-fw	CGCCGAGTAAAGTCATTTAGA
3060-tif35-soto-rv	TGGTGTAATTAATGAAGACACAA
3067-rps1601-5utr-fw	AGATTATAATTTGTTGCAACGG
3068-rps1601-5utr-rv	TAAACGTGAGTCGACGTCCTGAAAGCCAAAAAAGTT
3069-rps1601-3utr-fw	TGGTCGCTATACTGCGGCTTTTTTCCATTATGTATCT
3070-rps1601-3utr-rv	TTGCGAATTGATTCGTTTCTTC
3071-rps1601-soto-fw	TGTCCTTCATCAATTCACTCTT
3072-rps1601-soto-rv	CGCCATTCCTCTTCTAATTTT
3073-SPBC18H10.17c-5utr-fw	TGAACAAGTAAGGCATTACTCA
3074-SPBC18H10.17c-5utr-rv	TAAACGTGAGTCGACTGGCTGTTTACATATATGCTTG
3075-SPBC18H10.17c-3utr-fw	TGGTCGCTATACTGCCTCACTTTCTTCCTTCAAAAAC
3076-SPBC18H10.17c-3utr-rv	CCTCGAGATCTCAATACATAATT
3077-SPBC18H10.17c-soto-fw	ATCATCCTCTTTATTGTTTTACC
3078-SPBC18H10.17c-soto-rv	CCAAAGAAAAAAATAGGAAGGG
3079-tuf1-5utr-fw	CCTCGTAATTAAAGGAACGAA
3080-tuf1-5utr-rv	TAAACGTGAGTCGACGTTGTCCTTGAAATAAGTCTC
3081-tuf1-3utr-fw	TGGTCGCTATACTGCGGCTTTAAAAATTTTGCATGC
3082-tuf1-3utr-rv	ATATTTTGTTTATTGGCTCTTGT
3083-tuf1-soto-fw	GATTAAGCTTTCCTTTTCGAAAC
3084-tuf1-soto-rv	GCTTTATGCTTTTCTTGTTTATC
3085-lsm3-5utr-fw	AGTTCAACTCCATGTTTAATACC
3086-lsm3-5utr-rv	TAAACGTGAGTCGACAGGGTTATTATATCTACCAAGCA
3087-lsm3-3utr-fw	TGGTCGCTATACTGCGGTGCTTCTTCGTACAATAGTA
3088-lsm3-3utr-rv	GCTTTAGCTGAATTCATAACG
3089-lsm3-soto-fw	ACTGTAGCCTTAGAAACTTCTA
3090-lsm3-soto-rv	TCAATCGCAAGCAATTTTTTC
3091_qcr1_5utr_fw	TTATGCTAATATAAAGGTGCTGC
3092_qcr1_5utr_rv	TAAACGTGAGTCGACGCCTCAGCATAGTAATATCAAT
3093_qcr1_3utr_fw	TGGTCGCTATACTGCTTGGTAAACGCATTTTCTTGG
3094_qcr1_3utr_rv	AACTACATTATCAAGTCGACTT
3095_qcr1_soto_fw	TTTTACGGAAAGCACTACATTG
3096_qcr1_soto_rv	GTGATTGAATGAATTGAACGGAA
3097-clc1-5utr-fw	ACAATACCTATACTCAGTTGCT
3098-clc1-5utr-rv	TAAACGTGAGTCGACAGTGGTAGTATCTGCATCTAAG
3099-clc1-3utr-fw	TGGTCGCTATACTGCCTACCCTTCCTTTTGACACAA
3100-clc1-3utr-rv	CGGTACTCTATTCTTTTTTTTCT
3101-clc1-soto-fw	ATAAATTGAGAACAACTGAACC
3102-clc1-soto-rv	AATTTATTCATGCGTACTCTCA
3109_psf1_5utr_fw	GAAAGTCTTACTGACAAAATCAT
3110_psf1_5utr_rv	TAAACGTGAGTCGACCCATAGTGATTAGAAGCACTAAC
3111_psf1_3utr_fw	TGGTCGCTATACTGCCCTCTGTTTCCCAAATAAGAG
3112_psf1_3utr_rv	AAGAGAAGACACATCTTTTCTT
3113_psf1_soto_fw	GTGTAATCTTCCGCAGATTATAC
3114_psf1_soto_rv	CGAGTAACAAACGACATACTAG
3115_alp5_5utr_fw	CGCAGTTTGGTATCTGATTTAA
3116_alp5_5utr_rv	TAAACGTGAGTCGACGTACAGTTTGTCTACGTGATAAG
3117_alp5_3utr_fw	TGGTCGCTATACTGCCCTTTAATTAAAAGTCGTTGGAT
3118_alp5_3utr_rv	TCTCACGTAATATTCAGAACAC
3119_alp5_soto_fw	CATTTAAGAGCAGCATAATGAC
3120_alp5_soto_rv	TGAATGAGCCCTAAAGGTATC
3139-esf2-5utr-fw	AACAGTCGTTTCATAGCATAAT
3140-esf2-5utr-rv	TAAACGTGAGTCGACGCTTGTTGGTTTACTTTTCAATC
3141-esf2-3utr-fw	TGGTCGCTATACTGCGTCTTCGAAAACTACAATTCCT
3142-esf2-3utr-rv	TCATACGTATATGGGAGAAAAGG
3143-esf2-soto-fw	TGTTATACTTGTGATTCGCCTTA
3144-esf2-soto-rv	ACTCGGAGTGGTTACATAAAA
3175-nop8-5utr-fw	TCCAGTAGTAATTTGCAAATTTC
3176-nop8-5utr-rv	TAAACGTGAGTCGACAGTCAATTGATACAAAATGAGG
3177-nop8-3utr-fw	TGGTCGCTATACTGCGGGTATTTTAAGGTTACGAGG
3178-nop8-3utr-rv	GTTTTCTGTTAGTAACCTGTCG
3179-nop8-soto-fw	GCTTCATATATAGGTGACTTCTC
3180-nop8-soto-rv	AGGTAAAAACTTTTCAACTACTG
3181_SPBC1A4.11c_5utr_fw	CATTACCAATTCCCTTAGGTAT
3182_SPBC1A4.11c_5utr_rv	TAAACGTGAGTCGACTGATATTTGGCGTCTTTCTTC
3183_SPBC1A4.11c_3utr-fw	TGGTCGCTATACTGCCGCCTTAAATTATTTACTTGCT
3184_SPBC1A4.11c_3utr_rv	ACACAGAAGCGTTTTTATTTAC
3185_SPBC1A4.11c_soto_fw	GAATTGATGTAAGATCGTTCG
3186_SPBC1A4.11c_soto_rv	TGTTCCTTAAAGCGAAGTATTC
3193_cct3_5utr_fw	GTTTCTGGTTGTTTGGTTCTT
3194_cct3_5utr_rv	TAAACGTGAGTCGACTCAAATTGGTAAAGGTCGTTTG
3195_cct3_3utr_fw	TGGTCGCTATACTGCGCACTCCGAATAAATTGATATG
3196_cct3_3utr_rv	CCACTTATTTATCACATACCACC
3197_cct3_soto_fw	GAGAAAATCCGCTCAAATATTC
3198_cct3_soto_rv	TACTAATCCCCTAACAATGCC
3235-sad1-soto2-fw	GCATTCATACCACGATTTACC
3236-sad1-soto2-rv	TATCACGCAGTATGAAGAAGC
3251-sof1-5utr-fw	GTTGCAGATGCTATTGAAATCA
3252-sof1-5utr-rv	TAAACGTGAGTCGACTTCTAGTAGTAAGCTCTACACCT
3253-sof1-3utr-fw	TGGTCGCTATACTGCGGTGTTATAAAAGGTTTCTATGG
3254-sof1-3utr-rv	CATTTCGCATGATGACTATAAC
3255-sof1-soto-fw	TGTGTTCTTCCATCCTAAACT
3256-sof1-soto-rv	TCAAACGTAAGTAAATTTTGCT
3257-pop4-5utr-fw	AAGAGTCATTTTCGTTTGTCAA
3258-pop4-5utr-rv	TAAACGTGAGTCGACTCAGTACAAATGGATTGTCTTT
3259-pop4-3utr-fw	TGGTCGCTATACTGCAAAGTTGTTAATTACGTGATTCT
3260-pop4-3utr-rv	AATCATTCTCCACTTCTGTTG
3261-pop4-soto-fw	TTGGAACGCTAAAAAGGATTAG
3262-pop4-soto-rv	ATTCTATCAAGAACTCTGCTTAC
3269-rio2-5utr-fw	ATTAGTAGTTTGACTCCTAAGTT
3270-rio2-5utr-rv	TAAACGTGAGTCGACAGTAAGAATGCTAATCAAAGTTC
3271-rio2-3utr-fw	GGAATGATGGTTTTAATGAAACC
3272-rio2-3utr-rv	TTTCCCTTTTTCATAAGCTCTAG
3273-rio2-soto-fw	CGAGATATGTTAAAGGACTACTT
3274-rio2-soto-rv	TTGTTCCAGTAAGCCAATTTC
3275-ypt1-utr-fw	GTGCAATATATTCTTTTGGAAGT
3276-ypt1-5utr-rv	TAAACGTGAGTCGACGATTCATCGTATATGCACAGT
3277-ypt1-3utr-fw	TGGTCGCTATACTGCCTGCTAAACTACATGTTTGTTG
3278-ypt1-3utr-rv	GTGCGTGCTTTATTTTTTTAATC
3279-ypt1-soto-fw	CAGAACAATTGATTTTGCAAAAG
3280-ypt1-soto-rv	TCTCCGATAAAATTAGAATGCAG
3281-sec22-5utr-fw	CCGGGAATTTTTACAAATTTAAT
3282-sec22-5utr-rv	TAAACGTGAGTCGACCAACCTAGTCAAACGAACCTA
3283-sec22-3utr-fw	TGGTCGCTATACTGCCTTGATTCACGATTCTATTTACG
3284-sec22-3utr-rv	GCTCACGAAAATCGTAATTAAC
3285-sec22-soto-fw	GTAGCTAAGGTTAGAATTTGTTG
3286-sec22-soto-rv	GTTTCCATGAGGATTTTTGAAG
3287-plp2-5utr-fw	AAACGCTAATTTTCGAGGATAC
3288-plp2-5utr-rv	TAAACGTGAGTCGACCAGGATTCATTTGGATATATTCC
3289-plp2-3utr-fw	TGGTCGCTATACTGCGTGTAAAACTATTCTCATCTTGC
3290-plp2-3utr-rv	CTGTCCCATTATTGCATCCTATA
3291-plp2-soto-fw	GGCATACCAAATTGAACAAATG
3292-plp2-soto-rv	AGCTTTTTGGATGAGAACATG
3299-orc6-5utr-fw	GAGTACCGAGATTGTATGAGAA
3300-orc6-5utr-rv	TAAACGTGAGTCGACCGCTCCATGAGAAAATGAATAT
3301-orc6-3utr-fw	TGGTCGCTATACTGCAACGGGTACACGATATCTTTA
3302-orc6-3utr-rv	AATCCTCCAAAATACAGATTCG
3303-orc6-soto-fw	GGGCTATGATGTTCTTTTTTCA
3304-orc6-soto-rv	ATTCTACGGACTTAAAATAGGTG
3305-SPBC2D10.08c-5utr-fw	GGATTTCGAATAAACGCTCTAGA
3306-SPBC2D10.08c-5utr-rv	TAAACGTGAGTCGACCTGTCATTCTGATTAGTTTGTG
3307-SPBC2D10.08c-3utr-fw	TGGTCGCTATACTGCCGCATATCTTTCAATTGTTTTT
3308-SPBC2D10.08c-3utr-rv	TACACGAGCTATAACTTTAGCC
3309-SPBC2D10.08c-soto-fw	CGTTGATAGCGTTCAATACTTT
3310-SPBC2D10.08c-soto-rv	CCAAGAGTGAGTTGTAGAATAAT
3311-gpt2-5utr-fw	AAGGCTTGTTAAAGCATTAATG
3312-gpt2-5utr-rv	TAAACGTGAGTCGACTCAGTGGATCAGGTAAGTTATG
3313-gpt2-3utr-fw	TGGTCGCTATACTGCGGACCAAAAATGAGCATCTATG
3314-gpt2-3utr-rv	AATGCCAAGACAAATAACTGAG
3315-gpt2-soto-fw	CTTTTGCATTTATAAGAGACAGC
3316-gpt2-soto-rv	CAACCATATCGCCTTAATTAGT
3317-taf73-5utr-fw	AGATTCCTCGATATAGTGCTC
3318-taf73-5utr-rv	TAAACGTGAGTCGACACTTCTTTTATACGTGTGTCG
3319-taf73-3utr-fw	TGGTCGCTATACTGCCAATTATACGCAATAAGGTTTCG
3320-taf73-3utr-rv	ATATGAGCAACCCCTACTCTA
3321-taf73-soto-fw	AATCCAGATAATATCATGGGATC
3322-taf73-soto-rv	TCTCAACATCTTCAGAAGCTA
3341-brf1-5utr-fw	CTGTAATAAAACCTTTTTTGTCC
3342-brf1-5utr-rv	TAAACGTGAGTCGACTAGCTGTTTGGGAAATGGTAT
3343-brf1-3utr-fw	TGGTCGCTATACTGCTACTAAATTTGGGCAATTGGG
3344-brf1-3utr-rv	GCTCCTGTTGCTAATACATCA
3345-brf1-soto-fw	ATGGTGTTGGTTTAATATTTTCA
3346-brf1-soto-rv	TATTGGAAAGTCAAGTGCTTC
4489-sec22-ORF1-fw	CACAGTTACTAGACTTGATGG
4490-sec22-ORF1-rv	GCTAATTTTCGAGGATACGAC
4491-sec22-ORF2-fw	ACGTCTAGTTATCTCATCGAC
4492-sec22-ORF2-rv	CAGAAACAAAAGGGCAATAAT
4493-plp2-ORF1-fw	GTATGGAGGATGAATAGTTGT
4494-plp2-ORF1-rv	TGTTTTCCGGGAATTTTTACA
4495-plp2-ORF2-fw	GCAAAATTTGGCTCAGTATAT
4496-plp2-ORF2-rv	ATCATCATCCAAATCGTCATT
4497-rsm23-ORF1-fw	GGAGGACTCTACACTTTTGAA
4497-rsm23-ORF1-fw	GGAGGACTCTACACTTTTGAA
4498-rsm23-ORF1-rv	CAATACTTCTTCCTGAACCTG
4498-rsm23-ORF1-rv	CAATACTTCTTCCTGAACCTG
4499-rsm23-ORF2-fw	TGGTACCGATTTACTTTCCTT
4499-rsm23-ORF2-fw	TGGTACCGATTTACTTTCCTT
4500-rsm23-ORF2-rv	TTACCACCACTAAGGACATGA
4500-rsm23-ORF2-rv	TTACCACCACTAAGGACATGA
4501-rrs1-ORF1-fw	GCACAAATAGAAAACTCCATT
4502-rrs1-ORF1-rv	AACAAGCCATTGTGTCTCTAA
4503-rrs1-ORF2-fw	TCCCTTAGATGAAACTAAGCT
4504-rrs1-ORF2-rv	TGAGGTATTTCTCACTTGCTT
4506-SPBC1A4.11c-ORF1-fw	AATTTGGTCCCTCGAAATTCA
4507-SPBC1A4.11c-ORF1-rv	GGATTTTCTCCAATTCTTGAAG
4508-SPBC1A4.11c-ORF2-fw	ATTCAAGAGCCCAATTGATAA
4509-SPBC1A4.11c-ORF2-rv	ATTGTGAGTTGAATATTTGAGC
4555-SPBC2F12.10-ORF1-fw	CAGTATTTACAGTGCTGCTCA
4556-SPBC2F12.10-ORF1-rv	TGTTTCGTAATTCGGGACATC
4557-SPBC2F12.10-ORF2-fw	GGATTTAACCCCGAAAATAAT
4558-SPBC2F12.10-ORF2-rv	ACGGATATCTCGATATTCGTG
4559-rps1601-ORF1-fw	TGTTCAGTGCTTTGGAAAGAA
4560-rps1601-ORF1-rv	AAGAAACAAATGTTATGTCGT
4561-rps1601-ORF2-fw	TCTCTTGTTCAACCCGAAATT
4562-rps1601-ORF2-rv	TAAGACTTTTGTTGACGAGCA
4563-tuf1-ORF1-fw	CTAAAGCTACCTCTCTCCTCT
4564-tuf1-ORF1-rv	CATCGGTAGCAGAAACAACAA
4565-tuf1-ORF2-fw	CTCTCCGAATACGGATTTGAT
4566-tuf1-ORF2-rv	GACGATACTTGTCAACGAAAC
4567-lsm3-ORF1-fw	CACAGGCAGTAAGATTTATCA
4568-lsm3-ORF1-rv	TAGCATTTGGCGAAAAAGGAA
4569-lsm3-ORF2-fw	CAGTAACTCGGTAACTAATGT
4570-lsm3-ORF2-rv	AACCGAATCACCTAAAGTTCA
4571-esf2-ORF1-fw	TTATTTGGGGCCGAAGAAGAA
4572-esf2-ORF1-rv	TTACTCTTTTATTTCCGCCAT
4573-esf2-ORF2-fw	GAGAAATGGCGGAAATAAAAG
4574-esf2-ORF2-rv	GCAAAACGTTTTCAACTTTCT
6780-lip5-ORF1-fw	CAATTTTTGGGTGAGTTTTCT
6781-lip5-ORF1-rv	ACACTAGTGAGAACAATGTAC
6782-lip5-ORF2-fw	GACCTTGGTGCCAATCATATA
6783-lip5-ORF2-rv	TAGCTACTACGAACAAGTGGA
6786-SPBC24C6.03-ORF1-fw	AAGCGATACGTAAATACAATG
6787-SPBC24C6.03-ORF1-rv	AACATCCTCGTAAGTTTTCAT
6788-SPBC24C6.03-ORF2-fw	ACATCCAGTGATATTTCATGC
6789-SPBC24C6.03-ORF2-rv	GTCAAGTTTATATCGTTCACC
6790-pgs1-ORF1-fw	TCCCAAATTCTATGTTAACGT
6791-pgs1-ORF1-rv	AGATTGGCTCTATTCGTTAGT
6792-pgs1-ORF2-fw	GGTCTTGTCTATAATCGGGAC
6793-pgs1-ORF2-rv	GTGTCATTACAACTAAGGTGG
7435-SPBC2D10.08c-ORF1-fw	GATATAAATTTCCGTCGTTGG
7436-SPBC2D10.08c-ORF1-rv	AGGGACTCATCTTCAAAGTAA
7437-SPBC2D10.08c-ORF2-fw	ATGCCTCAAGTCCTATAAGAA
7438-SPBC2D10.08c-ORF2-rv	GGTTCAGGTTTTGATTTCGTA
7439-mrpl8-ORF1-fw	GTCAAGCGCTTTTAAGAAACT
7440-mrpl8-ORF1-rv	GTCAAATTCAGCCTTTCCATT
7441-mrpl8-ORF2-fw	TGGAACAGAACTTCATTGGTA
7442-mrpl8-ORF2-rv	GTCTTCTCATCTTCATGGTCT
7443-mrps17-ORF1-fw	TTATGTGGGAATCGTGATTTC
7444-mrps17-ORF1-rv	TGATTTCAAAGCGTTTAGTCG
7445-mrps17-ORF2-fw	GGTTGCAAAAGAAAAGTTCCA
7446-mrps17-ORF2-rv	GGCTGTGCTTAAGATTTTTAT
7447-pir2-ORF1-fw	AGCGTGGTAATTACTATGATG
7448-pir2-ORF1-rv	TCATAATAACCGGCGTCTAAT
7449-pir2-ORF2-fw	GACATTCGTTTAAGTGATCTG
7450-pir2-ORF2-rv	TCTGTAAGGATACATACGACG
7455-mrp21-ORF1-fw	GTTCTTATTTCCCAGGTGTTC
7456-mrp21-ORF1-rv	CTTGCCCTGTGTCTTTCTGAA
7457-mrp21-ORF2-fw	GTCAGATGGGTACATACAAAT
7458-mrp21-ORF2-rv	CTTTGCTAAGTTTACAAGTCG
7459-cwf7-ORF1-fw	CTTTGGATTCATTACCTTGTAAG
7460-cwf7-ORF1-rv	CCACTTCCATTTGATAATGCT
7461-cwf7-ORF2-fw	AACGAAGAAGATAGATCAGCA
7462-cwf7-ORF2-rv	GCAGCAATTGTCCAAACTTTA
